# *HDAC5*-encoded Microprotein NISM Mediates Nucleolar Formation and Ribosomal RNA Synthesis

**DOI:** 10.64898/2026.02.21.707204

**Authors:** Kevin Cao, Dat Ha, Jesse Hulahan, Lilianna Houston, Gregory Tong, Jiayi Weng, Natasha Huey, Hannah E. DeMerit, Pedro Ortega, Rémi Buisson, Kingshuk Ghosh, Thomas F. Martinez

**Author notes:** Lead Contact: Thomas F. Martinez.

## Abstract

Ribosome biogenesis is the process by which ribosomal RNA (rRNA) and ribosomal proteins are synthesized, processed, and assembled into functional ribosomes. This process begins in the nucleolus, a multiphase liquid condensate. Here, we discover an arginine-rich disordered nucleolar microprotein encoded within the *HDAC5* 5′-UTR that we termed Nucleolar Integrity and Stress Microprotein (NISM). NISM overexpression leads to impaired rDNA transcription, triggering nucleolar stress, p53 activation, and suppressed proliferation. NISM knockout causes disruption of nucleolar structure and also induces p53 activation. Mechanistically, NISM interacts with the DExH-box RNA helicase DHX9 and regulates its activities related to pre-rRNA synthesis. Computational analyses and polymer physics-based mathematical modeling revealed that NISM coordinates nucleolar formation and pre-rRNA synthesis by enhancing the liquid-liquid phase separation of DHX9. This study establishes NISM as a regulator of nucleolar biology and deepens our understanding of how disordered microproteins can facilitate the formation of membraneless organelles.
