## Supplemental Data 2 for "*HDAC5*-encoded Microprotein NISM Mediates Nucleolar Formation and Ribosomal RNA Synthesis"

### Sheet: U2OS_ALFA_IP_tfm-filter
Bait	Prey	PreyGene	Spec	SpecSum	AvgSpec	NumReplicates	ctrlCounts	AvgP	MaxP	TopoAvgP	TopoMaxP	SaintScore	logOddsScore	FoldChange	BFDR
long_NISM	long_NISM-ALFA	NISM	34|50|49	133	44.33	3	0|0|0	1	1	1	1	1	51.9	443.33	0
long_NISM	Q07065	CKAP4	39|37|42	118	39.33	3	10|13|6	1	1	1	1	1	13.32	4.07	0
long_NISM	Q9P2E9	RRBP1	40|43|30	113	37.67	3	2|1|1	1	1	1	1	1	34.22	28.25	0
long_NISM	P36578	RPL4	30|22|25	77	25.67	3	6|5|1	1	1	1	1	1	7.67	6.42	0
long_NISM	Q9UQ35	SRRM2	21|24|28	73	24.33	3	0|0|0	1	1	1	1	1	32.97	243.33	0
long_NISM	P17844	DDX5	23|18|19	60	20	3	5|6|4	1	1	1	1	1	5.67	4	0
long_NISM	P39023	RPL3	20|18|19	57	19	3	1|1|2	1	1	1	1	1	17.7	14.25	0
long_NISM	P62829	RPL23	12|19|18	49	16.33	3	5|5|1	0.96	1	0.96	1	0.96	1.91	4.45	0.01
long_NISM	Q08211	DHX9	19|13|11	43	14.33	3	0|0|0	1	1	1	1	1	18.03	143.33	0
long_NISM	P31943	HNRNPH1	16|14|13	43	14.33	3	4|5|1	0.99	1	0.99	1	0.99	4.36	4.3	0
long_NISM	P27635	RPL10	18|11|12	41	13.67	3	0|0|0	1	1	1	1	1	18.03	136.67	0
long_NISM	P51398	DAP3	15|11|13	39	13	3	0|1|0	1	1	1	1	1	27.84	39	0
long_NISM	P05388	RPLP0	10|13|15	38	12.67	3	4|5|2	0.84	1	0.84	1	0.84	0.16	3.45	0.02
long_NISM	P62241	RPS8	10|15|13	38	12.67	3	2|6|3	0.85	1	0.85	1	0.85	0.28	3.45	0.02
long_NISM	P82650	MRPS22	15|12|10	37	12.33	3	0|0|0	1	1	1	1	1	16.49	123.33	0
long_NISM	P46781	RPS9	17|10|10	37	12.33	3	2|2|0	1	1	1	1	1	10.72	9.25	0
long_NISM	P82933	MRPS9	9|13|13	35	11.67	3	0|0|0	1	1	1	1	1	14.95	116.67	0
long_NISM	Q9Y676	MRPS18B	12|12|10	34	11.33	3	3|2|0	1	1	1	1	1	5	6.8	0
long_NISM	P18124	RPL7	11|8|12	31	10.33	3	1|1|0	1	1	1	1	1	7.67	15.5	0
long_NISM	Q07021	C1QBP	10|10|10	30	10	3	0|3|1	0.99	0.99	0.99	0.99	0.99	4.57	7.5	0
long_NISM	P84098	RPL19	10|10|9	29	9.67	3	3|1|0	0.99	0.99	0.99	0.99	0.99	3.84	7.25	0
long_NISM	P09874	PARP1	11|8|9	28	9.33	3	2|2|0	1	1	1	1	1	6.8	7	0
long_NISM	Q9UHX1	PUF60	10|9|9	28	9.33	3	0|0|0	1	1	1	1	1	14.95	93.33	0
long_NISM	P40429	RPL13A	10|8|10	28	9.33	3	2|2|0	1	1	1	1	1	6.8	7	0
long_NISM	P82675	MRPS5	9|11|7	27	9	3	0|0|0	1	1	1	1	1	11.8	90	0
long_NISM	Q9Y2R9	MRPS7	7|10|10	27	9	3	1|0|0	1	1	1	1	1	14.47	27	0
long_NISM	P55209	NAP1L1	9|8|9	26	8.67	3	0|0|0	1	1	1	1	1	13.38	86.67	0
long_NISM	Q07020	RPL18	8|10|8	26	8.67	3	3|0|2	0.97	0.99	0.97	0.99	0.97	3.13	5.2	0.01
long_NISM	P11387	TOP1	8|8|9	25	8.33	3	0|0|0	1	1	1	1	1	13.38	83.33	0
long_NISM	P61313	RPL15	7|9|8	24	8	3	1|0|0	1	1	1	1	1	14.47	24	0
long_NISM	Q92841	DDX17	7|6|10	23	7.67	3	1|2|0	0.99	1	0.99	1	0.99	3.43	7.67	0
long_NISM	P04843	RPN1	8|6|9	23	7.67	3	3|1|1	0.93	0.99	0.93	0.99	0.93	1.47	4.6	0.01
long_NISM	Q14739	LBR	9|8|5	22	7.33	3	0|0|0	1	1	1	1	1	8.56	73.33	0
long_NISM	Q92552	MRPS27	7|9|6	22	7.33	3	0|0|1	1	1	1	1	1	11.42	22	0
long_NISM	Q9UMS4	PRPF19	9|6|7	22	7.33	3	0|1|0	1	1	1	1	1	11.42	22	0
long_NISM	Q12797	ASPH	7|8|6	21	7	3	0|0|0	1	1	1	1	1	10.2	70	0
long_NISM	Q6NZI2	CAVIN1	9|6|6	21	7	3	0|1|0	1	1	1	1	1	11.42	21	0
long_NISM	Q9BWF3	RBM4	7|6|7	20	6.67	3	0|0|0	1	1	1	1	1	10.2	66.67	0
long_NISM	O43684	BUB3	6|7|6	19	6.33	3	1|1|0	0.99	1	0.99	1	0.99	4.89	9.5	0
long_NISM	Q86UP2	KTN1	5|6|8	19	6.33	3	1|2|0	0.96	1	0.96	1	0.96	2.22	6.33	0.01
long_NISM	Q92665	MRPS31	8|7|4	19	6.33	3	0|0|0	1	1	1	1	1	6.88	63.33	0
long_NISM	P17480	UBTF	5|5|9	19	6.33	3	0|0|0	1	1	1	1	1	8.56	63.33	0
long_NISM	O00571	DDX3X	7|6|5	18	6	3	1|1|2	0.89	0.97	0.89	0.97	0.89	1.29	4.5	0.02
long_NISM	P52272	HNRNPM	8|6|4	18	6	3	0|0|0	1	1	1	1	1	6.88	60	0
long_NISM	Q9Y383	LUC7L2	4|7|7	18	6	3	0|0|0	1	1	1	1	1	6.88	60	0
long_NISM	Q13547	HDAC1	5|8|4	17	5.67	3	0|0|0	1	1	1	1	1	6.88	56.67	0
long_NISM	P52815	MRPL12	5|7|5	17	5.67	3	2|1|0	0.93	0.99	0.93	0.99	0.93	2.22	5.67	0.01
long_NISM	P82673	MRPS35	7|5|5	17	5.67	3	0|0|0	1	1	1	1	1	8.56	56.67	0
long_NISM	Q96EY7	PTCD3	8|6|3	17	5.67	3	0|0|0	1	1	1	1	1	5.14	56.67	0
long_NISM	Q9P035	HACD3	5|5|6	16	5.33	3	1|1|0	0.98	0.99	0.98	0.99	0.98	3.53	8	0
long_NISM	Q96AG4	LRRC59	5|5|6	16	5.33	3	1|1|0	0.98	0.99	0.98	0.99	0.98	3.53	8	0
long_NISM	Q9Y3B7	MRPL11	6|5|5	16	5.33	3	1|1|0	0.98	0.99	0.98	0.99	0.98	3.53	8	0
long_NISM	Q92499	DDX1	4|7|4	15	5	3	0|2|0	0.88	0.98	0.88	0.98	0.88	1.59	7.5	0.02
long_NISM	Q00341	HDLBP	2|11|2	15	5	3	0|0|0	0.98	1	0.98	1	0.98	3.29	50	0.01
long_NISM	Q15287	RNPS1	4|7|4	15	5	3	0|1|1	0.93	1	0.93	1	0.93	2.2	7.5	0.01
long_NISM	P26368	U2AF2	3|5|7	15	5	3	0|0|0	1	1	1	1	1	5.14	50	0
short_NISM	Q07065	CKAP4	40|46|40	126	42	3	10|13|6	1	1	1	1	1	16.49	4.34	0
short_NISM	Q9P2E9	RRBP1	40|44|33	117	39	3	2|1|1	1	1	1	1	1	38.4	29.25	0
short_NISM	P36578	RPL4	25|25|30	80	26.67	3	6|5|1	1	1	1	1	1	9.55	6.67	0
short_NISM	P39023	RPL3	18|23|24	65	21.67	3	1|1|2	1	1	1	1	1	17.7	16.25	0
short_NISM	Q08211	DHX9	26|22|16	64	21.33	3	0|0|0	1	1	1	1	1	25.56	213.33	0
short_NISM	P17844	DDX5	18|22|22	62	20.67	3	5|6|4	1	1	1	1	1	5.67	4.13	0
short_NISM	P62829	RPL23	23|16|20	59	19.67	3	5|5|1	1	1	1	1	1	5.62	5.36	0
short_NISM	Q9UQ35	SRRM2	14|20|18	52	17.33	3	0|0|0	1	1	1	1	1	22.57	173.33	0
short_NISM	P82933	MRPS9	14|17|15	46	15.33	3	0|0|0	1	1	1	1	1	22.57	153.33	0
short_NISM	P05388	RPLP0	15|19|12	46	15.33	3	4|5|2	0.98	1	0.98	1	0.98	2.59	4.18	0.01
short_NISM	P62241	RPS8	15|13|18	46	15.33	3	2|6|3	0.99	1	0.99	1	0.99	4.05	4.18	0
short_NISM	Q9Y2R9	MRPS7	16|14|15	45	15	3	1|0|0	1	1	1	1	1	38.83	45	0
short_NISM	P31943	HNRNPH1	15|15|14	44	14.67	3	4|5|1	1	1	1	1	1	5.4	4.4	0
short_NISM	Q8IYB3	SRRM1	14|16|14	44	14.67	3	2|7|2	0.92	0.97	0.92	0.97	0.92	2.21	4	0.01
short_NISM	Q9Y676	MRPS18B	14|16|13	43	14.33	3	3|2|0	1	1	1	1	1	7.91	8.6	0
short_NISM	Q07021	C1QBP	10|18|13	41	13.67	3	0|3|1	1	1	1	1	1	4.57	10.25	0
short_NISM	P18124	RPL7	16|15|10	41	13.67	3	1|1|0	1	1	1	1	1	10.5	20.5	0
short_NISM	P27635	RPL10	12|17|11	40	13.33	3	0|0|0	1	1	1	1	1	18.03	133.33	0
short_NISM	Q9UHX1	PUF60	14|12|13	39	13	3	0|0|0	1	1	1	1	1	19.55	130	0
short_NISM	P51398	DAP3	12|15|9	36	12	3	0|1|0	1	1	1	1	1	20.94	36	0
short_NISM	P46781	RPS9	14|14|8	36	12	3	2|2|0	1	1	1	1	1	6.8	9	0
short_NISM	P82675	MRPS5	13|12|10	35	11.67	3	0|0|0	1	1	1	1	1	16.49	116.67	0
short_NISM	P82650	MRPS22	14|9|11	34	11.33	3	0|0|0	1	1	1	1	1	14.95	113.33	0
short_NISM	Q9UMS4	PRPF19	10|14|9	33	11	3	0|1|0	1	1	1	1	1	20.94	33	0
short_NISM	Q9Y3D9	MRPS23	9|14|9	32	10.67	3	4|4|0	0.81	0.98	0.81	0.98	0.81	0.97	4	0.02
short_NISM	P82673	MRPS35	12|10|10	32	10.67	3	0|0|0	1	1	1	1	1	16.49	106.67	0
short_NISM	P11387	TOP1	10|12|9	31	10.33	3	0|0|0	1	1	1	1	1	14.95	103.33	0
short_NISM	P52597	HNRNPF	11|10|9	30	10	3	1|2|2	1	1	1	1	1	4.83	6	0
short_NISM	Q14739	LBR	10|9|9	28	9.33	3	0|0|0	1	1	1	1	1	14.95	93.33	0
short_NISM	Q92552	MRPS27	10|14|4	28	9.33	3	0|0|1	1	1	1	1	1	5.83	28	0
short_NISM	Q96EY7	PTCD3	11|11|6	28	9.33	3	0|0|0	1	1	1	1	1	10.2	93.33	0
short_NISM	Q92665	MRPS31	11|9|7	27	9	3	0|0|0	1	1	1	1	1	11.8	90	0
short_NISM	P40429	RPL13A	6|12|9	27	9	3	2|2|0	0.99	1	0.99	1	0.99	3.35	6.75	0
short_NISM	P17480	UBTF	8|8|11	27	9	3	0|0|0	1	1	1	1	1	13.38	90	0
short_NISM	Q6NZI2	CAVIN1	12|6|8	26	8.67	3	0|1|0	1	1	1	1	1	11.42	26	0
short_NISM	P61313	RPL15	6|14|6	26	8.67	3	1|0|0	1	1	1	1	1	11.42	26	0
short_NISM	Q07020	RPL18	8|9|8	25	8.33	3	3|0|2	0.97	0.98	0.97	0.98	0.97	3.13	5	0.01
short_NISM	P84098	RPL19	7|9|8	24	8	3	3|1|0	0.95	0.98	0.95	0.98	0.95	2.4	6	0.01
short_NISM	Q9NR30	DDX21	10|8|4	22	7.33	3	0|0|0	1	1	1	1	1	6.88	73.33	0
short_NISM	O00571	DDX3X	9|6|7	22	7.33	3	1|1|2	0.96	1	0.96	1	0.96	2.42	5.5	0.01
short_NISM	Q92841	DDX17	7|10|4	21	7	3	1|2|0	0.91	1	0.91	1	0.91	1.11	7	0.01
short_NISM	P35251	RFC1	9|7|5	21	7	3	0|0|0	1	1	1	1	1	8.56	70	0
short_NISM	O43684	BUB3	7|10|3	20	6.67	3	1|1|0	0.9	1	0.9	1	0.9	0.92	10	0.01
short_NISM	Q00341	HDLBP	7|3|10	20	6.67	3	0|0|0	1	1	1	1	1	5.14	66.67	0
short_NISM	Q86UP2	KTN1	8|5|7	20	6.67	3	1|2|0	0.96	1	0.96	1	0.96	2.22	6.67	0.01
short_NISM	P09874	PARP1	6|7|7	20	6.67	3	2|2|0	0.98	0.99	0.98	0.99	0.98	3.35	5	0
short_NISM	Q9BWF3	RBM4	8|6|6	20	6.67	3	0|0|0	1	1	1	1	1	10.2	66.67	0
short_NISM	Q969Q0	RPL36AL	6|6|8	20	6.67	3	3|2|0	0.84	0.96	0.84	0.96	0.84	1.24	4	0.02
short_NISM	Q96AG4	LRRC59	5|8|6	19	6.33	3	1|1|0	0.99	1	0.99	1	0.99	3.53	9.5	0
short_NISM	Q9Y2Q9	MRPS28	4|6|8	18	6	3	0|1|0	1	1	1	1	1	5.83	18	0
short_NISM	Q92499	DDX1	5|6|6	17	5.67	3	0|2|0	0.94	0.96	0.94	0.96	0.94	2.34	8.5	0.01
short_NISM	P52272	HNRNPM	5|6|6	17	5.67	3	0|0|0	1	1	1	1	1	8.56	56.67	0
short_NISM	Q9Y4P3	TBL2	6|6|5	17	5.67	3	0|0|0	1	1	1	1	1	8.56	56.67	0
short_NISM	Q13547	HDAC1	6|6|4	16	5.33	3	0|0|0	1	1	1	1	1	6.88	53.33	0
short_NISM	Q9Y383	LUC7L2	8|4|4	16	5.33	3	0|0|0	1	1	1	1	1	6.88	53.33	0
short_NISM	Q9Y3B7	MRPL11	5|4|7	16	5.33	3	1|1|0	0.96	1	0.96	1	0.96	2.2	8	0.01
short_NISM	P82663	MRPS25	4|5|7	16	5.33	3	0|0|0	1	1	1	1	1	6.88	53.33	0
short_NISM	P62854	RPS26	4|5|7	16	5.33	3	0|0|2	0.91	0.98	0.91	0.98	0.91	1.59	8	0.01
short_NISM	P11388	TOP2A	5|6|5	16	5.33	3	0|0|0	1	1	1	1	1	8.56	53.33	0
short_NISM	Q7L014	DDX46	4|5|6	15	5	3	1|0|0	1	1	1	1	1	5.83	15	0
short_NISM	Q9H089	LSG1	9|4|2	15	5	3	0|0|0	0.99	1	0.99	1	0.99	3.29	50	0
short_NISM	P52815	MRPL12	4|6|5	15	5	3	2|1|0	0.87	0.97	0.87	0.97	0.87	1.11	5	0.02
