## Supplemental Data 3 for "*HDAC5*-encoded Microprotein NISM Mediates Nucleolar Formation and Ribosomal RNA Synthesis"

### Sheet: ParSe v2
ParSe v2
Short NISM
Region number	Region classifier	First residue of region	Last residue of region	Region length		Region classifier terms
1	D	13	36	24		P - intrinsically disordered and prone to phase separation
						D - intrinsically disordered
Long NISM						F - can fold into stable conformation
Region number	Region classifier	First residue of region	Last residue of region	Region length
1	D	30	53	24
DHX9
Region number	Region classifier	First residue of region	Last residue of region	Region length
1	F	1	38	38
2	P	39	59	21
3	F	60	82	23
4	D	83	117	35
5	P	118	146	29
6	F	164	201	38
7	F	202	274	73
8	F	275	311	37
9	F	348	586	239
10	D	587	615	29
11	F	625	1147	523
12	P	1148	1270	123

### Sheet: catGRANULE
catGRANULE 2.0 scores
Name	LLPS_Score
Short NISM	0.43
Long NISM	0.275
DHX9	0.8
